# Hawkmoth pheromone transduction involves G protein-dependent phospholipase Cβ signaling

**DOI:** 10.1101/2024.08.29.610295

**Authors:** Anna C. Schneider, Katrin Schröder, Yajun Chang, Andreas Nolte, Petra Gawalek, Monika Stengl

## Abstract

1

Evolutionary pressures adapted insect chemosensation to the respective insect’s physiological needs and tasks in their ecological niches. Solitary nocturnal moths rely on their acute olfactory sense to find mates at night. Pheromones are detected with maximized sensitivity and high temporal resolution through mechanisms that are mostly unknown. While the inverse topology of insect olfactory receptors and heteromerization with the coreceptor Orco suggest ionotropic transduction via odorant-gated receptor-ion channel complexes, contradictory data propose amplifying G protein-coupled transduction. Here, we used *in vivo* tip-recordings of pheromone-sensitive sensilla of male *Manduca sexta* hawkmoths at specific times of day (rest vs. activity). Since the olfactory receptor neurons distinguish signal parameters in three consecutive temporal windows of their pheromone response (phasic; tonic; late, long-lasting), respective response parameters were analyzed separately. Disruption of G protein-coupled transduction and block of phospholipase C decreased and slowed the phasic response component during the activity phase of hawkmoths without affecting any other component of the response during activity and rest. A more targeted disruption of G_α_ subunits by blocking G_αo_ or sustained activation of G_αs_ using bacterial toxins affected the phasic pheromone response, while toxins targeting G_αq_ and G_α12/13_ were ineffective. Consistent with these data, the expression of phospholipase Cβ4 depended on zeitgeber time, which indicates circadian clock-modulated metabotropic pheromone transduction cascades that maximize sensitivity and temporal resolution of pheromone transduction during the hawkmoth’s activity phase. Thus, discrepancies in the literature on insect olfaction may be resolved by considering circadian timing and the distinct odor response components.

**2 Significance statement:** Insect chemosensory transduction is typically thought to be ionotropic, but data from different insect species suggests that metabotropic olfactory signaling may occur, either alongside or instead of ionotropic mechanisms. Nocturnal moths, known for their extraordinarily sensitive pheromone-detecting olfactory receptor neurons, likely use metabotropic signal amplification. To overcome limitations of previous *in vitro* studies, we conducted tip-recordings of pheromone-sensitive sensilla in healthy hawkmoths at specific zeitgeber times. Disrupting G protein signaling and phospholipase Cβ reduced sensitivity and altered response kinetics, revealing strict temporal control of transduction. Thus, contradictory findings in insect olfaction may be reconciled by considering diverse evolutionary pressures for distinct chemosensory signals in different species, zeitgeber time, and disparate odor response parameters.
