## Extended Data Figure 4-1 for "Hawkmoth pheromone transduction involves G protein-dependent phospholipase Cβ signaling"

### Sheet: GDPbS
ZT 1-3					ZT 1-3					ZT 9-11					ZT 9-11
	control	control	control			GDPbS	GDPbS	GDPbS			control	control	control			GDPbS	GDPbS	GDPbS
Experiment	AP_max	t1/2	k		Experiment	AP_max	t1/2	k		Experiment	AP_max	t1/2	k		Experiment	AP_max	t1/2	k
'ea'	395	0.308191	0.0459993		'mz'	479	0.296696	0.0315625		'bq'	605	0.330293	0.0429782		'nc'	320	0.327252	0.04155
'eb'	549	0.367062	0.0807208		'na'	243	0.319586	0.0490045		'bu'	605	0.422513	0.0785374		'ng'	228	0.530354	0.144699
'ge'	422	0.253218	0.0179475		'nd'	364	0.470334	0.116876		'cu'	366	0.32339	0.0394399		'nj'	305	0.500827	0.117208
'uc'	233	0.245864	0.0112051		'nf'	356	0.506875	0.140663		'dl'	664	0.33399	0.0471653		'nl'	615	0.286081	0.0280376
'ue'	297	0.270187	0.030069		'nh'	441	0.370656	0.0898375		'gj'	431	0.283992	0.0263444		'np'	418	0.35922	0.0500686
've'	615	0.314173	0.046196		'ni'	164	0.359015	0.103103		'gk'	504	0.309505	0.0359834		'nr'	641	0.331656	0.0418528
'vh'	491	0.287207	0.0245043		'nm'	500	0.281587	0.0384057		'ly'	344	0.34134	0.0510125
'vl'	396	0.303419	0.0407931		'no'	319	0.332455	0.0588655		'ny'	379	0.430599	0.0882965
'we'	571	0.324836	0.0369157		'nq'	317	0.332452	0.0701063		'vt'	522	0.321371	0.0462972
					'ns'	514	0.302227	0.0417845
