## Extended Data Figure 6-1 for "Hawkmoth pheromone transduction involves G protein-dependent phospholipase Cβ signaling"

### Sheet: cTox
ZT 1-3		Experiment CT01
		control	control	control	control	control	cTox	cTox	cTox	cTox	cTox
stimulus time (min)		F_6AP (Hz)	latency (s)	SPA (mV)	#APs (early)	#APs (LLPR)	F_6AP (Hz)	latency (s)	SPA (mV)	#APs (early)	#APs (LLPR)
0		208.073	0.0360849	2.72566	30	46	14.2621	2.15223	0.448502	12	739
5		188.466	0.03916	2.67605	37	12	63.9386	0.526674	0.608196	18	1208
10		177.305	0.052799	1.92415	32	88	3.83377	0.120909	1.81322	32	761
15							0	3.15172	0.845878	4	326
20							3.48245	1.81358	0.25541	7	1036
30							7.93991	0.898055	1.3211	23	912
		Experiment CT07
		control	control	control	control	control	cTox	cTox	cTox	cTox	cTox
stimulus time (min)		F_6AP (Hz)	latency (s)	SPA (mV)	#APs (early)	#APs (LLPR)	F_6AP (Hz)	latency (s)	SPA (mV)	#APs (early)	#APs (LLPR)
0		202.347	0.0175325	3.16961	49	72	5.45744	0.943323	2.89747	12	963
5		215.332	0.0209225	3.28873	48	32	0	1.00305	2.72263	5	782
10		200.08	0.0215101	3.19445	52	52	2.57911	0.534186	3.88696	8	793
15							0	1.06665	3.17719	5	871
20							0	0.509433	3.40431	6	653
30							2.76663	1.54381	3.2205	9	467
		Experiment CT09
		control	control	control	control	control	cTox	cTox	cTox	cTox	cTox
stimulus time (min)		F_6AP (Hz)	latency (s)	SPA (mV)	#APs (early)	#APs (LLPR)	F_6AP (Hz)	latency (s)	SPA (mV)	#APs (early)	#APs (LLPR)
0		172.354	0.0145712	4.32587	20	46	NaN	0.938935	1.12459	4	300
5		175.685	0.0218381	4.13222	21	23	NaN	2.06767	0.938989	2	353
10		232.342	0.0321409	4.10697	23	59	1.55079	0.19517	0.990792	8	419
15							1.41451	0.242765	1.05466	8	217
20							NaN	0.79348	1.02997	4	175
30							NaN	0.673653	1.16885	2	192
		Experiment CT11
		control	control	control	control	control	cTox	cTox	cTox	cTox	cTox
stimulus time (min)		F_6AP (Hz)	latency (s)	SPA (mV)	#APs (early)	#APs (LLPR)	F_6AP (Hz)	latency (s)	SPA (mV)	#APs (early)	#APs (LLPR)
0		190.331	0.043792	1.89874	38	51	137.099	0.0478616	1.78142	16	24
5		193.949	0.0195335	1.98795	42	36	152.672	0.0377216	1.88671	20	17
10		208.16	0.0205959	2.21032	45	75	118.203	0.0311036	1.30704	18	20
15							83.3472	0.0460436	1.11681	13	6
20							117.786	0.170479	1.07163	13	4
30							83.626	0.180418	1.00715	11	1
		Experiment CT17
		control	control	control	control	control	cTox	cTox	cTox	cTox	cTox
stimulus time (min)		F_6AP (Hz)	latency (s)	SPA (mV)	#APs (early)	#APs (LLPR)	F_6AP (Hz)	latency (s)	SPA (mV)	#APs (early)	#APs (LLPR)
0		116.442	0.038354	2.17702	31	33	81.9538	0.267881	1.0585	9	107
5		146.843	0.0409609	2.02598	30	23	NaN	3.52757	1.05095	1	90
10		143.266	0.0587309	1.72584	35	29	13.4405	0.302354	1.05106	7	160
15							NaN	0.365223	1.06977	2	192
20							3.19822	0.00914698	0.995479	9	220
30							NaN	0.339794	1.03756	5	164
		Experiment CT23
		control	control	control	control	control	cTox	cTox	cTox	cTox	cTox
stimulus time (min)		F_6AP (Hz)	latency (s)	SPA (mV)	#APs (early)	#APs (LLPR)	F_6AP (Hz)	latency (s)	SPA (mV)	#APs (early)	#APs (LLPR)
0		164.962	0.0147912	3.67795	25	69	135.943	0.0655185	1.98262	17	29
5		185.529	0.0159609	2.65242	32	61	137.438	0.0876905	1.94257	22	90
10		179.921	0.0393429	2.39729	37	106	149.477	0.0579229	1.8524	21	234
15							145.349	0.0783574	1.96829	39	120
20							74.0302	0.0680085	2.0489	21	64
30							107.066	0.0937425	2.07273	19	18
		Experiment CT30
		control	control	control	control	control	cTox	cTox	cTox	cTox	cTox
stimulus time (min)		F_6AP (Hz)	latency (s)	SPA (mV)	#APs (early)	#APs (LLPR)	F_6AP (Hz)	latency (s)	SPA (mV)	#APs (early)	#APs (LLPR)
0		158.328	0.0148312	4.70444	33	51	164.636	0.0184748	3.41454	45	203
5		184.23	0.0174033	3.73871	39	74	153.61	0.0108064	3.41508	46	217
10		160.668	0.0208485	2.58923	47	40	144.051	0.00962679	3.63028	43	221
15							168.976	0.00977402	3.59039	39	218
20							156.397	0.0186199	3.4042	47	177
30							180.245	0.017102	3.6175	40	201
		Experiment CT32
		control	control	control	control	control	cTox	cTox	cTox	cTox	cTox
stimulus time (min)		F_6AP (Hz)	latency (s)	SPA (mV)	#APs (early)	#APs (LLPR)	F_6AP (Hz)	latency (s)	SPA (mV)	#APs (early)	#APs (LLPR)
0		151.24	0.0478264	1.62772	28	5	2.7219	0.683391	2.15145	7	222
5		149.88	0.0313792	1.44056	28	38	NaN	3.91742	2.04824	6	157
10		117.98	0.0380707	0.819194	20	17	NaN	0.0289709	2.06354	3	527
15							NaN	2.01889	2.19373	5	342
20							4.14278	0.0404561	2.38365	8	520
30							4.35066	0.530261	2.41415	13	452
		Experiment CT35
		control	control	control	control	control	cTox	cTox	cTox	cTox	cTox
stimulus time (min)		F_6AP (Hz)	latency (s)	SPA (mV)	#APs (early)	#APs (LLPR)	F_6AP (Hz)	latency (s)	SPA (mV)	#APs (early)	#APs (LLPR)
0		156.495	0.0118936	2.4181	27	21	17.542	0.030134	1.91246	20	222
5		190.476	0.0266564	2.07209	30	34	97.2006	0.129356	1.77117	17	104
10		141.965	0.0217061	1.51743	36	15	NaN	0.539699	1.67596	6	107
15							88.7154	0.0430564	1.82634	20	332
20							9.79873	0.238794	1.89451	11	184
30							6.63218	0.257174	2.02376	8	178
		Experiment CT36
		control	control	control	control	control	cTox	cTox	cTox	cTox	cTox
stimulus time (min)		F_6AP (Hz)	latency (s)	SPA (mV)	#APs (early)	#APs (LLPR)	F_6AP (Hz)	latency (s)	SPA (mV)	#APs (early)	#APs (LLPR)
0		204.918	0.0138436	2.43138	43	103	NaN	0.263	0.118997	1	79
5		189.394	0.0438857	1.83078	43	91	95.1656	0.34395	0.132746	11	1
10		153.704	0.0564909	1.38245	28	38	66.0502	0.0417122	0.445327	15	0
15							36.9795	0.12559	0.191692	15	4
20							6.96127	0.114517	0.203473	10	3
30							46.2364	0.0252609	0.48198	14	14
		Experiment CT42
		control	control	control	control	control	cTox	cTox	cTox	cTox	cTox
stimulus time (min)		F_6AP (Hz)	latency (s)	SPA (mV)	#APs (early)	#APs (LLPR)	F_6AP (Hz)	latency (s)	SPA (mV)	#APs (early)	#APs (LLPR)
0		133.262	0.0408292	1.5336	31	32	3.31794	2.09622	2.1569	7	41
5		160.256	0.0595044	1.5974	31	25	55.9034	0.42834	2.0502	15	38
10		130.412	0.0401096	1.5553	29	38	0	0.200686	2.25775	4	72
15							3.20328	0.336494	2.1453	12	72
20							32.7547	0.502135	2.21257	12	49
30							9.71402	0.354205	2.2684	8	29

### Sheet: pTox
ZT 1-3		Experiment PT3
		control	control	control	control	control	pTox	pTox	pTox	pTox	pTox
stimulus time (min)		F_6AP (Hz)	latency (s)	SPA (mV)	#APs (early)	#APs (LLPR)	F_6AP (Hz)	latency (s)	SPA (mV)	#APs (early)	#APs (LLPR)
0		127.812	0.0114035	1.58024	28	23	89.0631	0.0743892	3.55919	19	37
5		169.377	0.0499699	1.32026	31	57	84.3882	0.0797844	3.05437	17	32
10		126.358	0.0172483	1.20193	35	32	117.73	0.072664	3.82335	20	34
15							158.228	0.0637268	4.29902	18	184
20							133.369	0.0646292	4.35746	19	127
30							115.101	0.0696912	4.18889	20	223
		Experiment PT4
		control	control	control	control	control	pTox	pTox	pTox	pTox	pTox
stimulus time (min)		F_6AP (Hz)	latency (s)	SPA (mV)	#APs (early)	#APs (LLPR)	F_6AP (Hz)	latency (s)	SPA (mV)	#APs (early)	#APs (LLPR)
0		190.84	0.0109957	8.2255	30	45	179.533	0.0487925	4.3018	15	36
5		208.073	0.0165105	6.5063	34	61	161.603	0.0498401	3.85552	15	43
10		221.239	0.0152881	4.51126	44	69	182.282	0.0404877	3.89473	15	324
15							204.499	0.0474201	4.38392	15	88
20							162.655	0.0301877	5.02037	15	82
30							171.468	0.0394401	5.08711	15	70
		Experiment PT7
		control	control	control	control	control	pTox	pTox	pTox	pTox	pTox
stimulus time (min)		F_6AP (Hz)	latency (s)	SPA (mV)	#APs (early)	#APs (LLPR)	F_6AP (Hz)	latency (s)	SPA (mV)	#APs (early)	#APs (LLPR)
0		238.777	0.0102253	7.88132	33	156	185.943	0.0213709	6.09462	20	116
5		269.251	0.0149953	5.98588	37	845	193.573	0.0272005	6.31922	17	170
10		248.016	0.0134281	4.92851	38	69	232.019	0.0261057	6.57063	20	242
15							209.468	0.0334053	5.78738	22	295
20							210.349	0.0190029	6.77025	26	183
30							216.357	0.0226181	6.57923	26	92
		Experiment PT8
		control	control	control	control	control	pTox	pTox	pTox	pTox	pTox
stimulus time (min)		F_6AP (Hz)	latency (s)	SPA (mV)	#APs (early)	#APs (LLPR)	F_6AP (Hz)	latency (s)	SPA (mV)	#APs (early)	#APs (LLPR)
0		201.126	0.0184385	6.01796	51	1296	88.4956	0.0504488	4.35347	38	381
5		151.653	0.0293933	3.05545	49	774	36.4325	0.0993709	2.91523	44	348
10		141.363	0.012432	2.39114	47	113	79.139	0.0979561	2.98665	47	372
15							97.58	0.104848	3.36108	35	360
20							91.76	0.0892836	4.00116	48	433
30							132.24	0.0760085	4.46009	41	658
		Experiment PT9
		control	control	control	control	control	pTox	pTox	pTox	pTox	pTox
stimulus time (min)		F_6AP (Hz)	latency (s)	SPA (mV)	#APs (early)	#APs (LLPR)	F_6AP (Hz)	latency (s)	SPA (mV)	#APs (early)	#APs (LLPR)
0		185.46	0.0278257	4.40558	33	93	NaN	1.03918	2.50032	4	296
5		140.924	0.0262512	3.05059	33	431	NaN	1.6315	2.56022	6	563
10		55.1146	0.0542785	2.11736	45	442	NaN	1.00308	2.35628	2	360
15							NaN	0.918818	2.45976	2	306
20							NaN	0.419924	2.67645	3	300
30							NaN	2.46618	2.9279	3	633
		Experiment PT10
		control	control	control	control	control	pTox	pTox	pTox	pTox	pTox
stimulus time (min)		F_6AP (Hz)	latency (s)	SPA (mV)	#APs (early)	#APs (LLPR)	F_6AP (Hz)	latency (s)	SPA (mV)	#APs (early)	#APs (LLPR)
0		196.386	0.0125333	6.48391	28	274	1.72709	0.244595	1.47033	8	310
5		202.84	0.0197457	3.73645	33	211	2.09125	0.430348	1.53309	9	875
10		229.674	0.0326733	3.16014	36	259	13.0103	0.337538	1.46978	12	446
15							5.35395	0.286798	1.63125	21	331
20							NaN	0.892138	1.36768	5	384
30							NaN	0.427488	1.42243	4	237
		Experiment PT11
		control	control	control	control	control	pTox	pTox	pTox	pTox	pTox
stimulus time (min)		F_6AP (Hz)	latency (s)	SPA (mV)	#APs (early)	#APs (LLPR)	F_6AP (Hz)	latency (s)	SPA (mV)	#APs (early)	#APs (LLPR)
0		174.825	0.0222064	5.9992	37	193	2.06215	0.0982988	1.65814	42	953
5		189.322	0.0299964	4.81376	39	157	2.17541	0.733602	1.55378	16	1062
10		212.675	0.0247464	4.05543	44	398	0	0.829514	1.66881	5	996
15							4.49115	0.665011	1.93393	26	976
20							7.8213	2.58109	1.26961	13	770
30							1.36586	0.239971	1.95007	8	989
		Experiment PT12
		control	control	control	control	control	pTox	pTox	pTox	pTox	pTox
stimulus time (min)		F_6AP (Hz)	latency (s)	SPA (mV)	#APs (early)	#APs (LLPR)	F_6AP (Hz)	latency (s)	SPA (mV)	#APs (early)	#APs (LLPR)
0		166.058	0.023734	3.75937	31	93	19.7457	0.113294	2.1235	24	687
5		202.84	0.0319564	2.5565	41	140	67.0601	0.0915612	2.2058	23	544
10		160.772	0.0421944	1.81	47	38	63.012	0.16813	2.20337	20	734
15							71.6332	0.0866129	2.3698	30	536
20							60.0312	0.187286	2.2034	28	761
30							20.6834	0.191135	2.37133	23	1079
		Experiment PT13
		control	control	control	control	control	pTox	pTox	pTox	pTox	pTox
stimulus time (min)		F_6AP (Hz)	latency (s)	SPA (mV)	#APs (early)	#APs (LLPR)	F_6AP (Hz)	latency (s)	SPA (mV)	#APs (early)	#APs (LLPR)
0		116.009	0.0104527	4.46811	32	17	0	0.00955994	0.996362	1	208
5		129.769	0.0127075	4.12571	37	17	0	0.681849	1.10881	1	155
10		151.286	0.0121335	3.34681	39	25	0	2.67367	1.17688	1	353
15							0	1.40608	1.26572	4	742
20							0	0.0243975	1.28102	6	378
30							0	0.675905	1.14449	2	627
		Experiment PT14
		control	control	control	control	control	pTox	pTox	pTox	pTox	pTox
stimulus time (min)		F_6AP (Hz)	latency (s)	SPA (mV)	#APs (early)	#APs (LLPR)	F_6AP (Hz)	latency (s)	SPA (mV)	#APs (early)	#APs (LLPR)
0		171.703	0.0335823	3.10614	23	340	12.2441	0.925784	2.35909	38	1192
5		160.462	0.0277227	1.74669	29	272	9.90864	0.122119	2.56328	60	481
10		179.662	0.0219327	1.5499	31	108	2.22132	0.216988	2.19838	17	990
15							6.22386	0.0013305	2.00599	39	695
20							NaN	NaN	2.36622	0	477
30							NaN	0.699308	1.90742	3	565

### Sheet: pmTox
ZT 1-3		Experiment PMT4
		control	control	control	control	control	pmTox	pmTox	pmTox	pmTox	pmTox
stimulus time (min)		F_6AP (Hz)	latency (s)	SPA (mV)	#APs (early)	#APs (LLPR)	F_6AP (Hz)	latency (s)	SPA (mV)	#APs (early)	#APs (LLPR)
0		226.449	0.0210699	6.10335	24	39	198.649	0.0187671	5.23402	33	NaN
5		225.124	0.0252943	4.8152	24	112	210.438	0.0244743	5.50984	24	NaN
10		187.688	0.0277927	3.27962	34	51	235.405	0.0310871	5.24545	33	NaN
15							199.045	0.0213143	5.47644	26	NaN
20							205.002	0.0254188	5.74556	38	NaN
30							230.415	0.0234988	5.44417	35	NaN
		Experiment PMT5
		control	control	control	control	control	pmTox	pmTox	pmTox	pmTox	pmTox
stimulus time (min)		F_6AP (Hz)	latency (s)	SPA (mV)	#APs (early)	#APs (LLPR)	F_6AP (Hz)	latency (s)	SPA (mV)	#APs (early)	#APs (LLPR)
0		212.044	0.0105471	7.28017	25	255	190.767	0.0569532	2.53071	34	110
5		226.244	0.0116871	5.73627	34	158	190.042	0.0595443	2.58361	29	252
10		182.615	0.0159427	4.27313	43	100	199.124	0.0565943	2.84487	35	197
15							177.368	0.0466832	2.7957	38	237
20							175.994	0.061406	2.92114	36	176
30							168.862	0.0491515	2.85587	36	182
		Experiment PMT6
		control	control	control	control	control	pmTox	pmTox	pmTox	pmTox	pmTox
stimulus time (min)		F_6AP (Hz)	latency (s)	SPA (mV)	#APs (early)	#APs (LLPR)	F_6AP (Hz)	latency (s)	SPA (mV)	#APs (early)	#APs (LLPR)
0		225.225	0.0198015	5.15418	37	329	185.943	0.0294832	6.59141	27	193
5		210.349	0.0255415	4.31546	39	244	210.97	0.0340304	7.10107	29	483
10		191.498	0.0195315	5.31807	42	403	200.481	0.0401548	7.39018	34	445
15							212.675	0.0422632	7.17757	36	655
20							203.252	0.0366048	6.90854	35	1396
30							199.442	0.0463776	7.15615	51	1953
		Experiment PMT7
		control	control	control	control	control	pmTox	pmTox	pmTox	pmTox	pmTox
stimulus time (min)		F_6AP (Hz)	latency (s)	SPA (mV)	#APs (early)	#APs (LLPR)	F_6AP (Hz)	latency (s)	SPA (mV)	#APs (early)	#APs (LLPR)
0		224.82	0.0154871	5.63152	44	541	141.603	0.0576304	4.98057	30	1744
5		220.751	0.0102115	6.13935	35	669	37.2856	0.0603304	4.29811	43	1147
10		221.533	0.0184399	4.85974	45	518	157.679	0.0735448	4.83035	22	300
15							136.911	0.0581132	4.81458	34	418
20							170.3	0.0556604	5.39908	39	673
30							128.37	0.0445232	4.75707	33	523
		Experiment PMT8
		control	control	control	control	control	pmTox	pmTox	pmTox	pmTox	pmTox
stimulus time (min)		F_6AP (Hz)	latency (s)	SPA (mV)	#APs (early)	#APs (LLPR)	F_6AP (Hz)	latency (s)	SPA (mV)	#APs (early)	#APs (LLPR)
0		281.849	0.0140621	6.06669	34	708	196.155	0.0332132	9.26272	26	214
5		248.016	0.0161476	8.23705	46	482	226.347	0.0324204	10.9141	33	292
10		282.167	0.0153348	8.35735	39	524	166.778	0.0288427	7.91197	35	211
15							163.292	0.038816	7.62604	34	235
20							208.594	0.0267276	12.0854	30	354
30							163.773	0.0379043	5.77986	34	374
		Experiment PMT11
		control	control	control	control	control	pmTox	pmTox	pmTox	pmTox	pmTox
stimulus time (min)		F_6AP (Hz)	latency (s)	SPA (mV)	#APs (early)	#APs (LLPR)	F_6AP (Hz)	latency (s)	SPA (mV)	#APs (early)	#APs (LLPR)
0		193.274	0.0228236	3.00204	59	183	126.358	0.081994	3.10844	30	150
5		154.56	0.0219836	2.51315	59	111	125.094	0.0766264	3.13732	43	182
10		179.856	0.0312412	2.36625	62	120	115.34	0.0450936	3.14335	32	414
15							122.339	0.0707212	3.43691	45	209
20							149.432	0.0739636	3.7392	34	214
30							88.9205	0.0497061	3.53543	31	112
