## Extended Data Figure 7-2 for "Hawkmoth pheromone transduction involves G protein-dependent phospholipase Cβ signaling"

### Sheet: Tabelle1
Manduca sexta 1-phosphatidylinositol 4,5-bisphosphate phosphodiesterase, transcript variant X1	Manduca sexta 1-phosphatidylinositol 4,5-bisphosphate phosphodiesterase, transcript variant X2	Manduca sexta 1-phosphatidylinositol 4,5-bisphosphate phosphodiesterase, transcript variant X3	Bombyx mori phospholipase C beta 1 (PLCb1)	Bombyx mori phospholipase C beta 1 (PLCb1) mRNA, complete cds	Bombyx mori phospholipase C beta 4 (PLCb4), mRNA	Bombyx mori phospholipase C beta 4 (PLCb4), transcript variant X1	Bombyx mori phospholipase C beta 4 (PLCb4), transcript variant X2	Manduca sexta 1-phosphatidylinositol 4,5-bisphosphate phosphodiesterase classes I and II, transcript variant X1	Manduca sexta 1-phosphatidylinositol 4,5-bisphosphate phosphodiesterase classes I and II, transcript variant X2	Manduca sexta 1-phosphatidylinositol 4,5-bisphosphate phosphodiesterase classes I and II, transcript variant X3	Spodoptera littoralis phospholipase C (PLCbeta) mRNA, complete cds	Bombyx mandarina 1-phosphatidylinositol 4,5-bisphosphate phosphodiesterase classes I and II, mRNA	Apolygus lucorum phospholipase C beta (PLCbeta) mRNA, complete cds	Bombyx mori phospholipase C beta 4 (PLCb4) mRNA, complete cds	Drosophila melanogaster phospholipase C (plc-21) mRNA, complete cds	Bombyx mori Phospholipase C at 21C (Plc21C), mRNA	Planococcus citri Phospholipase C at 21C (Plc21C), mRNA	Homo sapiens phospholipase C, beta 1 (phosphoinositide-specific), complete cds	Homo sapiens phospholipase C, beta 2, complete cds	Homo sapiens phospholipase C, beta 3 (phosphatidylinositol-specific), complete cds	Homo sapiens phospholipase C, beta 4, complete cds	Mus musculus phospholipase C, beta 1 (Plcb1), transcript variant 1, mRNA	Mus musculus phospholipase C, beta 1 (Plcb1), transcript variant 2, mRNA	Mus musculus phospholipase C, beta 2 (Plcb2), transcript variant 1, mRNA	Mus musculus phospholipase C, beta 2 (Plcb2), transcript variant 2, mRNA	Mus musculus phospholipase C, beta 4 (Plcb4), transcript variant 1, mRNA	Mus musculus phospholipase C, beta 4 (Plcb4), transcript variant 3, mRNA	Mus musculus phospholipase C, beta 4 (Plcb4), transcript variant 4, mRNA	Mus musculus phospholipase C, beta 4 (Plcb4), transcript variant 2, mRNA	Mus musculus phospholipase C, beta 3 (Plcb3), transcript variant 2, mRNA
ATGACGAAGAAGTTCGAGTTTAACTGGCAGATCCCGGTCCCGGAACCTTTGCTGCAGGGCGCTGTCTTCGACAGATGGACTGAAGAGAAGGACAACACCGAGTTTGAACAGAACTGCACCTTCAAGGTCGACGAGTATGGCTTCTTTATATACTGGAAGAGCGAGGGACGGGACGGTGACGTCATCGAGCTGTGTCAAGTCAGCGACGTCAGATCCGGGGGGGTGCCTAAGGACTCGAAGCTGAACTTCAACCTGACCAACAAGCACGGGGAGAGCCTTGAGGACAAGTCCCTGACCATCTGCAGCGGTACTGACTACATCAACATCAACTATCAGCACGTCGTGTGTCCTGATGCCGCCACTGCTAAGGTGTGGAAGGAGGGGCTGAGGGCGATCACT…	ATGACGAAGAAGTTCGAGTTTAACTGGCAGATCCCGGTCCCGGAACCTTTGCTGCAGGGCGCTGTCTTCGACAGATGGACTGAAGAGAAGGACAACACCGAGTTTGAACAGAACTGCACCTTCAAGGTCGACGAGTATGGCTTCTTTATATACTGGAAGAGCGAGGGACGGGACGGTGACGTCATCGAGCTGTGTCAAGTCAGCGACGTCAGATCCGGGGGGGTGCCTAAGGACTCGAAGCTGAACTTCAACCTGACCAACAAGCACGGGGAGAGCCTTGAGGACAAGTCCCTGACCATCTGCAGCGGTACTGACTACATCAACATCAACTATCAGCACGTCGTGTGTCCTGATGCCGCCACTGCTAAGGTGTGGAAGGAGGGGCTGAGGGCGATCACT…	ATGACGAAGAAGTTCGAGTTTAACTGGCAGATCCCGGTCCCGGAACCTTTGCTGCAGGGCGCTGTCTTCGACAGATGGACTGAAGAGAAGGACAACACCGAGTTTGAACAGAACTGCACCTTCAAGGTCGACGAGTATGGCTTCTTTATATACTGGAAGAGCGAGGGACGGGACGGTGACGTCATCGAGCTGTGTCAAGTCAGCGACGTCAGATCCGGGGGGGTGCCTAAGGACTCGAAGCTGAACTTCAACCTGACCAACAAGCACGGGGAGAGCCTTGAGGACAAGTCCCTGACCATCTGCAGCGGTACTGACTACATCAACATCAACTATCAGCACGTCGTGTGTCCTGATGCCGCCACTGCTAAGGTGTGGAAGGAGGGGCTGAGGGCGATCACT…	ATGAGTGCTAGCACGAGATCAGCCAAAGTTAGCTTAAAGTCCATCGAAGTGCCGAAAGCTTTGCAGGATGGAGAAAAATTTATTAAATGGGATGAGGATTCCGGGACAGGCCTTCCAGTTACCTTGAGGGTTGATCCTAATGGCTTCTACCTGTACTGGACTGATCAGAACATGGAGGTGGAGTTGCTAGACATTGTCACCATCAGAGATGTCAGAACTGGAGTTCATGCTAAAGTGCCAAAAGATCCGAAAATCCGCAACGTCGTCCTCATCGGGAGCCAAGGGTCGCTCGAGGAGAAGACGGTCACGGTTTGTCACGGCACGGACTTCGTCAACGTGAATTTCATTAACTTCTGCTGCACTAGGAAGGAAATTGCACAGTTATGGACCGAAGAGTTG…	ATGAGTGCTAGCACGAGATCAGCCAAAGTTAGCTTAAAGTCCATCGAAGTGCCGAAAGCTTTGCAGGATGGAGAAAAATTTATTAAATGGGATGAGGATTCCGGGACAGGCCTTCCAGTTACCTTGAGGGTTGATCCTAATGGCTTCTACCTGTACTGGACTGATCAGAACATGGAGGTGGAGTTGCTAGACATTGTCACCATCAGAGATGTCAGAACTGGAGTTCATGCTAAAGTGCCAAAAGATCCGAAAATCCGCAACGTCGTCCTCATCGGGAGCCAAGGGTCGCTCGAGGAGAAGACGGTCACGGTTTGTCACGGCACGGACTTCGTCAACGTGAATTTCATTAACTTCTGCTGCACTAGGAAGGAAATTGCACAGTTATGGACCGAAGAGTTG…	ATGACCAAGAAATTTGAATTCAACTGGCAGATACCAGTCCCCGAGCCGCTGTTGCAGGGCGCAGTCTTCGACAGATGGACGGAAGAGAAGGACAATACAGAGTTTGAACAAAATTGCTTATTCAAGGTCGACGAATATGGCTTCTTCATCTACTGGAAGAGTGATGGAAAGGACGGTGACGTGATAGAATTGTGTCAAGTAAGCGACGTCAGATCCGGAGGTGTTCCCAAGGACTCCAAGCTCAACTCGAATCTGGTGAACAAACACGGGGACACGTTGGAAGACAAATCGCTAATCATATGCAGTGGAACTGACTATATTAACATCAACTACCAACACGTGGTGTGTCCTGACGCCGCCACAGCGAAGGTTTGGAAGGAAGGACTACGAGCTATCACG…	ATGACCAAGAAATTTGAATTCAACTGGCAGATACCAGTCCCCGAGCCGCTGTTGCAGGGCGCAGTCTTCGACAGATGGACGGAAGAGAAGGACAATACAGAGTTTGAACAAAATTGCTTATTCAAGGTCGACGAATATGGCTTCTTCATCTACTGGAAGAGTGATGGAAAGGACGGTGACGTGATAGAATTGTGTCAAGTAAGCGACGTCAGATCCGGAGGTGTTCCCAAGGACTCCAAGCTCAACTCGAATCTGGTGAACAAACACGGGGACACGTTGGAAGACAAATCGCTAACCATATGCAGTGGAACTGACTATATTAACATCAACTACCAACACGTGGTGTGTCCTGACGCCGCCACAGCGAAGATATGGTTGCAAGCTTTAAGGAAGATAACT…	ATGACCAAGAAATTTGAATTCAACTGGCAGATACCAGTCCCCGAGCCGCTGTTGCAGGGCGCAGTCTTCGACAGATGGACGGAAGAGAAGGACAATACAGAGTTTGAACAAAATTGCTTATTCAAGGTCGACGAATATGGCTTCTTCATCTACTGGAAGAGTGATGGAAAGGACGGTGACGTGATAGAATTGTGTCAAGTAAGCGACGTCAGATCCGGAGGTGTTCCCAAGGACTCCAAGCTCAACTCGAATCTGGTGAACAAACACGGGGACACGTTGGAAGACAAATCGCTAACCATATGCAGTGGAACTGACTATATTAACATCAACTACCAACACGTGGTGTGTCCTGACGCCGCCACAGCGAAGGTTTGGAAGGAAGGACTACGAGCTATCACG…	ATGACTTCTAACACGAGATCAGCTAAAGTGAGCCTCAAGCCCATCGAGGTGCCGAAGGCTTTGCAGGACGGCGAAAAATTTATCAAATGGGATGAGGATTCAGGGACTGGACTCCCAGTCACCCTACGGGTGGACTCCAAGGGGTTCTTCATGTTCTGGACTGATCAGAACATGGAGGTGGAAATGCTGGACATCGCCACCATAAGGGATGTGAGAACTGGAGCCCACGCAAAAGTACCAAAGGATCCGAAGATACGCAATGTGGTGCTGATAGGGTCGCAGGGCTCGCTCGAGGAGAAGACCGTCACGGTGTGCTACGGCGCGGACTTCGTCAACGTGATGTTCATAAACTTCTGCTGCACGAGGAAGGAAATCGCTCAGATGTGGACCGAGGAGCTG…	ATGTTCATAAACTTCTGCTGCACGAGGAAGGAAATCGCTCAGATGTGGACCGAGGAGCTGTTCGCTTTGACGTACAATCTGAACCAGCTCAACAATCCCACCATCAAGTTCCTGGAAAAGTTGCACACCAAGATCACACTCAAGGCGGACAAGTCTGGCAAAATACTTGTTAAGAATATCGTGAGGCTGTTTGCACAGAACAAAGAGGATAAAAAGCGAGTGGAGAAAGCGCTCAGCGAGTCTGGCCTGCCGACCGGCAAGAACGACACCATAAGCCAGTCCAAATTCCAGTTTGAGGACTTTTTTGCCTTCTACAAGAGTCTCACGCAACGCGGAGAAGTGCAGAAGATATTTAATAATTTAACCGACGGCAAACCGCACCTATCGGCCAACCAGTTG…	ATGTTCATAAACTTCTGCTGCACGAGGAAGGAAATCGCTCAGATGTGGACCGAGGAGCTGTTCGCTTTGACGTACAATCTGAACCAGCTCAACAATCCCACCATCAAGTTCCTGGAAAAGTTGCACACCAAGATCACACTCAAGGCGGACAAGTCTGGCAAAATACTTGTTAAGAATATCGTGAGGCTGTTTGCACAGAACAAAGAGGATAAAAAGCGAGTGGAGAAAGCGCTCAGCGAGTCTGGCCTGCCGACCGGCAAGAACGACACCATAAGCCAGTCCAAATTCCAGTTTGAGGACTTTTTTGCCTTCTACAAGAGTCTCACGCAACGCGGAGAAGTGCAGAAGATATTTAATAATTTAACCGACGGCAAACCGCACCTATCGGCCAACCAGTTG…	ATGGTCGAAGCCATCCAAACATTACAGGATGGAGAAAAGTTTTGGAGCTGGGACGACGACAGTGGCGCCGGAACCCCCGTCACACTTAGGGTCGACTTTAAGGGATTTTTCCTATATTGGGTCGATCAGAACAACGAGTTCGATATCTTGGATTTCGCCACCATTCGCGATGTGAGGACCGGACAGTACGCCAAATTCCCAAAAGATTTCAAATTGAGGCAGATAGTAACCGTCGGCTGCCAGGACACATTGGAAGAGAAAACAGTAACCGTCTGCCACGGCTCCGATTTCGTGAATATGACCTTTCGGAACTTTTGCTGTACCAGGTTTGCCATAGCGCCATTGTGGACAGATACCTTGATCCAGTTGGCCTACTGCTTGGCTCAATTGAATGGATCT…	ATGAGTGCTAGCACGAGATCAGCCAAAGTTAGCTTAAAGCCCATCGAAGTGCCGAAAGCTTTGCAGGATGGAGAAAAATTTATTAAATGGGATGAGGATTCCGGGACAGGCCTTCCAGTTACCTTGAGGGTTGATCCTAATGGCTTCTACCTGTACTGGACTGATCAGAACATGGAGGTGGAGTTGCTAGACATTGTCACCATCAGAGATGTCAGAACTGGAGTTCATGCTAAAGTGCCAAAAGATCCGAAAATCCGCAACGTCGTCCTCATCGGGAGCCAAGGGTCGCTCGAAGAGAAGACGGTCACGGTTTGTCACGGCACGGACTTCGTCAACGTGAATTTCATTAACTTCTGCTGCACTAGGAAGGAAATTGCACAGTTATGGACCGAAGAGTTG…	ATGACAAAAAAGTTTGAATTCGACTGGCGAATACCCGTGCCAGAACCGCTCTTGAAAGGTTGTGTTTTTGATCGATGGAGCGAAGACAAGGATTCCAGCGACAGCGAGCCTAACTGCCTCTTCAAAGTCGATGAATATGGCTTTTTCATCTACTGGAAGAGCGAAGGAAGGGAAGGAGATGTCATCGAACTCTGTCAAGTCAGTGACATCAGAGCTGGAGGGCTGCCAAGAGATTCCAGACTGCTCACGCAGCTGGCCAACAAGCATGGGGACAACGTGGAAGAAAAATCGTTGACCATTTGCAGCGGGACTGACTACATCAACATCAATTACCAGCATGTAGTCTGCCCAGACGCAGCCACTGCCAAGGCGTGGCAAGATGGTTTGCGAAAAATCACT…	ATGACCAAGAAATTTGAATTCAACTGGCAGATACCAGTCCCCGAGCCGCTGTTGCAGGGCGCAGTCTTCGACAGATGGACGGAAGAGAAGGACAATACAGAGTTTGAACAAAATTGCTTATTCAAGGTCGACGAATATGGCTTCTTCATCTACTGGAAGAGTGATGGAAAGGACGGTGACGTGATAGAATTGTGTCAAGTAAGCGACGTCAGATCCGGAGGTGTTCCCAAGGACTCCAAGCTCAACTCGAATCTGGTGAACAAACACGGGGACACGTTGGAAGACAAATCGCTAATCATATGCAGTGGAACTGACTATATTAACATCAACTACCAACACGTGGTGTGTCCTGACGCCGCCACAGCGAAGGTTTGGAAGGAAGGACTACGAGCTATCACG…	ATGATGAGCGCCGGAGGAACCTACATCTCCACCGCCAGCGTGGAGGTGCCACAAGCTCTGCAAGATGGCGAGAAGTTCATTCGATGGGATGATGACTCGGGCACTGGAACACCGGTTACAATGCGCGTCGATGCCAAGGGCTTCTTCCTCTACTGGGTCGACCAGAACAACGAGCTGGATATCCTTGATATAGCCACCATACGCGACGTTCGCACAGGACAGTACGCTAAGCGACCAAAGGACAACAAGCTGCGCCAGATTGTGACGCTGGGCCCCCAGGACACGCTCGAGGAGAAGACAGTGACGGTATGCCACGGCTCGGACTTCGTCAACATGACGTTCGTCAACTTCTGCTGCACCCGGCGGGACATAGCCCAGCTCTGGACCGACGGACTCATC…	ATGAGTGCTAGCACGAGATCAGCCAAAGTTAGCTTAAAGTCCATCGAAGTGCCGAAAGCTTTGCAGGATGGAGAAAAATTTATTAAATGGGATGAGGATTCCGGGACAGGCCTTCCAGTTACCTTGAGGGTTGATCCTAATGGCTTCTACCTGTACTGGACTGATCAGAACATGGAGGTGGAGTTGCTAGACATTGTCACCATCAGAGATGTCAGAACTGGAGTTCATGCTAAAGTGCCAAAAGATCCGAAAATCCGCAACGTCGTCCTCATCGGGAGCCAAGGGTCGCTCGAGGAGAAGACGGTCACGGTTTGTCACGGCACGGACTTCGTCAACGTGAATTTCATTAACTTCTGCTGCACTAGGAAGGAAATTGCACAGTTATGGACCGAAGAGTTG…	ATGACAAATCCAAAAATTCACAAGCTCGACTTTCCAAAATGTATGATAGATGGAGAAAAATTCGTAAAATGGGACGAGGATGGTATGGTTGGTACACCAGTTACTCTGAAAATCGACAGATATGGATTTTATCTACATTGGGCAGATCAGAACTCGGAATCGGATCTTTTGGATTTGGCTCTATTACGTGATACGAGAACCGGAAAATATGCTAAAATACCCAAGGATCCGAAATTACGACAACTCGTCAATATCGGCACGTCGGCCGATAGCTTGGATGAAAAAACGGTCACCATGGTCTTTGGCACGGATTTCGTTAACTTGACGTTCATAAATTTTTGTTGCACCAAGAAAGAAGTAGCTAAGCTGTGGACTGACGAGTTGATGAAATTAATATGT…	ATGGCCGGGGCTCAACCCGGAGTGCACGCCTTGCAACTCAAGCCCGTGTGCGTGTCCGACAGCCTCAAGAAGGGCACCAAATTCGTCAAGTGGGATGATGACTCAACTATTGTTACTCCAATTATTTTGAGGACTGACCCTCAGGGATTTTTCTTTTACTGGACAGATCAAAACAAGGAGACAGAGCTACTGGATCTCAGCCTTGTCAAAGATGCCAGATGTGGGAGACACGCCAAAGCTCCCAAGGACCCCAAATTACGTGAACTTTTGGATGTGGGGAACATCGGGCGCCTGGAGCAGCGCATGATCACAGTGGTGTATGGGCCTGACCTCGTGAACATCTCCCATTTGAATCTCGTGGCTTTCCAAGAAGAAGTGGCCAAGGAATGGACAAATGAG…	ATGTCTCTGCTCAACCCTGTCCTGCTGCCCCCCAAGGTGAAGGCCTATCTGAGCCAAGGGGAGCGCTTCATCAAATGGGATGATGAAACTACAGTTGCCTCTCCAGTTATCCTCCGTGTGGATCCTAAGGGCTACTACTTATACTGGACGTATCAAAGTAAGGAGATGGAGTTTCTGGATATCACCAGCATCCGGGATACTCGCTTTGGGAAGTTTGCCAAGATGCCCAAGAGCCAGAAGCTCCGGGACGTCTTCAACATGGACTTTCCTGATAACAGTTTCCTGCTGAAGACACTCACGGTGGTGTCCGGCCCGGACATGGTGGACCTCACCTTCCACAACTTCGTCTCCTACAAGGAGAACGTGGGCAAGGCCTGGGCTGAGGACGTACTGGCCCTA…	ATGGCGGGCGCCCAGCCCGGCGTCCACGCGCTGCAGTTGGAGCCGCCCACCGTGGTGGAGACCCTGCGGCGCGGGAGTAAGTTCATCAAATGGGACGAGGAGACCTCCAGTCGGAACCTGGTGACCCTGCGTGTGGACCCCAATGGCTTCTTCTTGTACTGGACGGGCCCCAACATGGAGGTGGACACACTGGACATCAGTTCCATCAGGGACACACGGACAGGCCGGTACGCCCGCCTGCCCAAGGACCCCAAGATCCGGGAAGTTCTGGGCTTTGGGGGTCCCGATGCCCGGCTGGAGGAGAAGCTGATGACGGTGGTGTCTGGGCCAGACCCGGTGAACACAGTGTTCTTGAACTTCATGGCCGTGCAGGATGACACAGCCAAGGTCTGGTCTGAG…	ATGGCCAAACCTTATGAATTTAACTGGCAGAAGGAAGTTCCCTCCTTTTTGCAAGAAGGAACAGTTTTTGACAGATACGAGGAGGAATCCTTTGTGTTTGAACCCAACTGCCTCTTCAAAGTGGATGAGTTTGGCTTCTTTCTGACATGGAGAAGTGAAGGCAAGGAAGGACAGGTGCTAGAATGCTCCCTCATCAACAGTATTCGGTCGGGAGCCATACCAAAGGATCCCAAAATCTTGGCTGCTCTTGAAGCTGTTGGAAAATCAGAAAATGATCTGGAAGGGCGGATAGTTTGTGTCTGCAGTGGCACAGATCTAGTGAACATTAGTTTTACCTACATGGTGGCTGAAAATCCAGAAGTAACTAAGCAATGGGTAGAAGGCCTGAGATCAATCATA…	ATGGCTGGGGCTCAGCCCGGAGTGCACGCCTTGCAACTCAAGCCCGTGTGCGTGTCCGACAGCCTCAAGAAGGGCACCAAATTCGTCAAGTGGGATGATGACTCCACTATTGTTACTCCAATTATTTTGAGGACTGATCCTCAGGGATTTTTCTTTTACTGGACAGACCAGAATAAGGAGACGGAGCTGTTAGATCTCAGCCTTGTCAAGGATGCCAGGTGTGGGAAGCACGCCAAAGCTCCCAAGGACCCCAAGTTGCGTGAACTTCTGGATGTTGGGAACATCGGACACTTGGAACAGCGCATGATAACTGTGGTGTATGGACCAGACCTGGTGAACATTTCCCACTTGAATCTTGTGGCTTTTCAAGAGGAAGTAGCCAAGGAATGGACAAATGAG…	ATGGCTGGGGCTCAGCCCGGAGTGCACGCCTTGCAACTCAAGCCCGTGTGCGTGTCCGACAGCCTCAAGAAGGGCACCAAATTCGTCAAGTGGGATGATGACTCCACTATTGTTACTCCAATTATTTTGAGGACTGATCCTCAGGGATTTTTCTTTTACTGGACAGACCAGAATAAGGAGACGGAGCTGTTAGATCTCAGCCTTGTCAAGGATGCCAGGTGTGGGAAGCACGCCAAAGCTCCCAAGGACCCCAAGTTGCGTGAACTTCTGGATGTTGGGAACATCGGACACTTGGAACAGCGCATGATAACTGTGGTGTATGGACCAGACCTGGTGAACATTTCCCACTTGAATCTTGTGGCTTTTCAAGAGGAAGTAGCCAAGGAATGGACAAATGAG…	ATGTCTTTGCTCAACCCTGTTCTATTGCCCCCTAACGTGAAGGCATATCTGAGCCAAGGGGAGCGCTTCATCAAGTGGGACGATGAAACTTCAATAGCCTCTCCTGTTATCCTCCGTGTGGATCCCAAGGGCTATTACTTATACTGGACATATCAAAATCAGGAGATGGAGTTCCTGGATGTCACGAGTATCCGAGATACTCGCTTTGGGAAGTTTGCAAAGATACCCAAGAGCCAGAAACTCCGGGAGGTCTTCAACATGGACTTTCCAGACAACCACTTCCTGCTGAAAACACTCACAGTGGTGTCCGGCCCTGACATGGTGGACCTCACCTTCTACAACTTTGTCTCTTACAAGGAGAACGTAGGCAAGGACTGGGCTGAGGACGTGCTAGCTCTC…	ATGTCTTTGCTCAACCCTGTTCTATTGCCCCCTAACGTGAAGGCATATCTGAGCCAAGGGGAGCGCTTCATCAAGTGGGACGATGAAACTTCAATAGCCTCTCCTGTTATCCTCCGTGTGGATCCCAAGGGCTATTACTTATACTGGACATATCAAAATCAGAGCCAGAAACTCCGGGAGGTCTTCAACATGGACTTTCCAGACAACCACTTCCTGCTGAAAACACTCACAGTGGTGTCCGGCCCTGACATGGTGGACCTCACCTTCTACAACTTTGTCTCTTACAAGGAGAACGTAGGCAAGGACTGGGCTGAGGACGTGCTAGCTCTCGCCAAACACCCGATGACAGTCAATGCTCCTCGAAGCACATTCCTGGACAAGATCCTGGTGAAGCTTAAG…	ATGGCCAAACCTTACGAATTTAACTGGCAGAAGGAAGTGCCCTCTTTCTTGCAAGAAGGAGCAGTTTTTGACAGATACGAAGAGGAATCTTTTGTGTTTGAGCCCAACTGCCTCTTCAAAGTAGATGAATTCGGCTTCTTCCTGACGTGGAAGAGTGAAGGCAAGGAAGGACAAGTGCTAGAATGTTCCCTCATCAACAGTATTCGCCAAGCAGCCATACCAAAGGATCCCAAAATCCTGGCTGCTCTCGAAGCTGTTGGAAAATCTGAAAATGATCTGGAAGGGCGGATATTGTGTGTCTGCAGCGGCACGGATCTGGTGAATATCGGCTTCACTTACATGGTGGCTGAAAATCCAGAAGTAACTAAGCAATGGGTAGAAGGCCTGAGATCGATCATT…	ATGGCCAAACCTTACGAATTTAACTGGCAGAAGGAAGTGCCCTCTTTCTTGCAAGAAGGAGCAGTTTTTGACAGATACGAAGAGGAATCTTTTGTGTTTGAGCCCAACTGCCTCTTCAAAGTAGATGAATTCGGCTTCTTCCTGACGTGGAAGAGTGAAGGCAAGGAAGGACAAGTGCTAGAATGTTCCCTCATCAACAGTATTCGCCAAGCAGCCATACCAAAGGATCCCAAAATCCTGGCTGCTCTCGAAGCTGTTGGAAAATCTGAAAATGATCTGGAAGGGCGGATATTGTGTGTCTGCAGCGGCACGGATCTGGTGAATATCGGCTTCACTTACATGGTGGCTGAAAATCCAGAAGTAACTAAGCAATGGGTAGAAGGCCTGAGATCGATCATT…	ATGGCCAAACCTTACGAATTTAACTGGCAGAAGGAAGTGCCCTCTTTCTTGCAAGAAGGAGCAGTTTTTGACAGATACGAAGAGGAATCTTTTGTGTTTGAGCCCAACTGCCTCTTCAAAGTAGATGAATTCGGCTTCTTCCTGACGTGGAAGAGTGAAGGCAAGGAAGGACAAGTGCTAGAATGTTCCCTCATCAACAGTATTCGCCAAGCAGCCATACCAAAGGATCCCAAAATCCTGGCTGCTCTCGAAGCTGTTGGAAAATCTGAAAATGATCTGGAAGGGCGGATATTGTGTGTCTGCAGCGGCACGGATCTGGTGAATATCGGCTTCACTTACATGGTGGCTGAAAATCCAGAAGTAACTAAGCAATGGGTAGAAGGCCTGAGATCGATCATT…	ATGGCCAAACCTTACGAATTTAACTGGCAGAAGGAAGTGCCCTCTTTCTTGCAAGAAGGAGCAGTTTTTGACAGATACGAAGAGGAATCTTTTGTGTTTGAGCCCAACTGCCTCTTCAAAGTAGATGAATTCGGCTTCTTCCTGACGTGGAAGAGTGAAGGCAAGGAAGGACAAGTGCTAGAATGTTCCCTCATCAACAGTATTCGCCAAGCAGCCATACCAAAGGATCCCAAAATCCTGGCTGCTCTCGAAGCTGTTGGAAAATCTGAAAATGATCTGGAAGGGCGGATATTGTGTGTCTGCAGCGGCACGGATCTGGTGAATATCGGCTTCACTTACATGGTGGCTGAAAATCCAGAAGTAACTAAGCAATGGGTAGAAGGCCTGAGATCGATCATT…	ATGGCGGGCGCGAGGCCCGGCGTCCACGCGCTGCAGCTGGAGCCGCCCACCGTGGTGGAGACCCTGCGGCGCGGGAGTAAGTTCATCAAATGGGACGAGGAGGCCTCCAGTCGGAACCTGGTGACCCTGCGTGTGGACCCTAATGGCTTCTTCTTGTACTGGACAGGACCCAACATGGAGGTGGACACACTGGACATCAGCTCCATCAGGGACACAAGGACAGGTCGTTATGCCCGCCTGCCCAAGGACCCTAAGATTCGAGAAGTACTGGGCTTTGGAGGTCCTGACACCCGGCTGGAGGAGAAACTGATGACAGTGGTGGCCGGGCCAGATCCAGTAAATACCACATTCTTGAACTTCATGGCCGTGCAAGATGACACAGTCAAGGTCTGGTCAGAG…
